# Uncovering natural variation in root system architecture and growth dynamics using a robotics-assisted phenomics platform

**DOI:** 10.1101/2021.11.13.468476

**Authors:** Therese LaRue, Heike Lindner, Ankit Srinivas, Moises Exposito-Alonso, Guillaume Lobet, José R. Dinneny

## Abstract

The plant kingdom contains a stunning array of complex morphologies easily observed above ground, but largely unexplored below-ground. Understanding the magnitude of diversity in root distribution within the soil, termed root system architecture (RSA), is fundamental to determining how this trait contributes to species adaptation in local environments. Roots are the interface between the soil environment and the shoot system and therefore play a key role in anchorage, resource uptake, and stress resilience. Previously, we presented the GLO-Roots (Growth and Luminescence Observatory for Roots) system to study the RSA of soil-grown *Arabidopsis thaliana* plants from germination to maturity (Rellán-Álvarez et al. 2015). In this study, we present the automation of GLO-Roots using robotics and the development of image analysis pipelines in order to examine the natural variation of RSA in Arabidopsis over time. This dataset describes the developmental dynamics of 93 accessions and reveals highly complex and polygenic RSA traits that show significant correlation with climate variables.
