## Supplementary Table 2 for "Uncovering natural variation in root system architecture and growth dynamics using a robotics-assisted phenomics platform"

### Sheet: Sheet1
Abbreviated accession name	Alternative accession names	Ecotype ID numbers*	ABRC stock center number
Adal1	Adal 1, Ådal 1	9321	CS76643/CS78631
Adal3	Adal 3, Ådal 3	9323	CS76644
Ale-Stenar-64-24	Ale-Stenar-64-24	1002	CS76654
App1-12	App1-12	5830	CS76667
Ba1	Blackmount, Ba-1	7014	CS76441
Ba1-2	Ba1-2, Bå1-2	8256	CS76676
Ba5-1	Ba5-1, Bå5-1	8259	CS76678
Bro1-6	Bromsebro, Bro1-6, Brö1-6	8231	CS76726
Coc1-IP	IP_Coc-1, Coc-1_IP	9535 [1], 5729 [2,3]	CS76776
Col-0	Col-0	6909	-
Dr10	Dor-10, Dör-10	5856	CS76806
Dra2-1	Dra2-1	5867	CS76810
Eden2	Eden, Eden-2	6913	CS76827
Eds-1	Eds-1	6016	CS76834
Fei-0	St. Maria d. Feiria, Fei-0	9941 [1], 8215 [2,3]	CS76412
Fj1-2	Fja1-2, Fjä1-2	6019	CS76860
Fj2-4	Fja2-4, Fjä2-4	6021	CS76862
Fri2	Fri 2	9382	CS76869
Ge-0	Geneva, Ge-0	8297	CS76875
Grn-12	Gron 12, Grön 12	9386	CS76891
Gro-3	Gro-3	6025	CS76889
Had1	Hadd-1	9390	CS78659
Hag2	Hag-2	9394 [1,3], NA [2]	CS76907
Ham1	Hamm-1	9399	CS76910
Hel3	Hel-3	9402	CS76918
HolA1-1	HolA-1 1	9404	CS76926
Hov1-10	Hov1-10	6035	CS76931
Hovdala-2	Hovdala-2	6039	CS76937
In-0	In-0	8311	CS78452
Kal1	Kal 1	9408	CS76959
Kas-2	Kashmir, Kas-2	8424	CS22638/CS76150
Kia1	Kia 1	9409	CS76968
Kil-0	Kil-0	7192	CS78254
Kor3	Kor 3	9412	CS76981
Kulturen-1	KULTUREN, Kulturen-1	8240	CS76987
Kz-9	Kazakhstan, Kz-9	6931	CS22607
Lan1	Lan 1	9421	CS77009
Ler1	Landsberg (er), Ler-1	6932	CS77021
Liarum	Liarum	8241	CS77038
Lis2	Lis-2	8222	CS77043
Lom1-1	Lom1-1	6042	CS77048
Lu-1	Lund, Lu-1	8334	CS77056
Lv-5	Lovvik, Lov-5, Löv-5	6046	CS77050
Neo-6	Neo-6	772 [1,3] , NA [2]	CS76560
Ode2	Ode2	9434 [2,3], NA [1]	CS78679
Omn-5	Omn-5	6071	CS77146
Omo1-7	OMo 1-7, ÖMö1-7	6073	CS77147
Or-1	Orrevet, Or-1, Ör-1	6074	CS77150
Oy-0	Oystese, Oy-0	7288 [1], 6946 [2,3]	CS77156
Pi2	Pitztal, Pi-2	7299 [2,3], NA	CS78295
Rak1	Rakity, Rakit-1	9640 [1], NA [2], 756 [3]	CS77202
Rd17-319	Rod-17-319	1435 [2,3], NA [1]	CS77668
Rev1	Rev-1	8369	CS77214
San2	San-2	8247	CS77233
SanMartin	San Martin de Valdeiglesias, San Martin-2	9135 [2,3], NA [1]	CS75495
SantaClara	Santa Clara	8377 [3], NA [1,2]	CS77235
Sev	Sever-1	9643 [1], NA [2], 757 [3]	CS77245
Spr1-2	Spratteboda , Spr1-2	6964 [2,3], NA [1]	CS78515
Spro1	Spro 1	9450	CS77263
Sr-3	Sr:3	6086	CS77267
Ste-2	Stenk-2	9453	CS77274
T1020	T1020	6092	CS77289
T1040	T1040	6094	CS78038
T460	T460	6106	CS77298
T690	T960	6124	CS77325
T800	T800	6133	CS77317
TAA04	TAA 04	6154	CS77330
TAA14	TAA 14	6163	CS77331
Tad01	TAD 01, TÅD 01	6169	CS77333
Tal03	TAL 03, TÄL 03	6177	CS77338
TB01	TBO 01, TBÖ 01	6184	CS77343
TDr-18	TDr-18	6203	CS78116
TDr-2	TDr-2	6189	CS77351
TEDEN3	TEDEN 03	6210	CS77359
TGR01	TGR 01	6220	CS77365
THO-08	THO-08, THÖ 08	6226 [2,3], NA [1]	CS78128
Ting-1	Tingsryd, Ting-1	7354	CS28759
TOM04	TOM 04	6238	CS77374
Tomegap2	Tomegap-2	6242	CS77377
Tottarp2	Tottarp-2	6243	CS77381
Tra01	TRA 01, TRÄ 01	6244	CS77384
Tsu-0	Tsu, Tsu-0	7373	CS28780
Tur4	Tur-4	9470	CS77399
Ty-0	Ty-0	7351 [2,3], NA [1]	CS78316
Ull3-4	Ull3-4	6413	CS78154
UllA1	Ull-A-1	9471	CS78820
Var-2-6	Varhallarna, Var2-6, Vår2-6	7517	CS78831
Vastervik	Vastervik, Västervik	9058	CS78834
Vimmerby	Vimmerby	8249	CS78845
Vislv	Vinslov, Vinslöv	9057	CS78847
Wei-0	Wei-0	6979	CS78537
Yst-1	Yst-1	9481	CS78869
Zal1	Zal-1	768 [1,3], NA [2]	CS76634
*[1] 1001 Genomes identifier, [2] RegMap identifier, [3] Busch identifier
