## Supplementary Table 3 for "Uncovering natural variation in root system architecture and growth dynamics using a robotics-assisted phenomics platform"

### Sheet: Sheet1
Root trait	#Uploaded_variation	Allele	Consequence	Gene	Description	Distance	p-value at hr0	p-value at hr48	p-value at hr96	p-value at hr144	p-value at hr192	p-value at hr240	p-value at hr288	p-value at hr336
Average angle	3_1098486_A/G	G	upstream_gene_variant	AT3G04180	RmlC-like cupins superfamily protein	64	3.53532e-07	4.87875e-07	8.16584e-07	1.65022e-06	3.9382e-06	1.06868e-05	3.14336e-05	9.52804e-05
Average angle	3_1098486_A/G	G	upstream_gene_variant	AT3G04181	hypothetical protein	339
Average angle	3_1098486_A/G	G	downstream_gene_variant	AT3G04184	hypothetical protein	1599
Average angle	3_1098486_A/G	G	downstream_gene_variant	AT3G01425	lncRNA	2294
Average angle	3_1098486_A/G	G	upstream_gene_variant	AT3G04170	RmlC-like cupins superfamily protein	2821
Average angle	3_1098486_A/G	G	downstream_gene_variant	AT3G04190	RmlC-like cupins superfamily protein	3392
Average angle	3_1098486_A/G	G	upstream_gene_variant	AT3G04160	U11/U12 small nuclear ribonucleoprotein	4138
Average angle	3_1098513_T/G	G	upstream_gene_variant	AT3G04180	RmlC-like cupins superfamily protein	91	3.53532e-07	4.87875e-07	8.16584e-07	1.65022e-06	3.9382e-06	1.06868e-05	3.14336e-05	9.52804e-05
Average angle	3_1098513_T/G	G	upstream_gene_variant	AT3G04181	hypothetical protein	312
Average angle	3_1098513_T/G	G	downstream_gene_variant	AT3G04184	hypothetical protein	1572
Average angle	3_1098513_T/G	G	downstream_gene_variant	AT3G01425	lncRNA	2267
Average angle	3_1098513_T/G	G	upstream_gene_variant	AT3G04170	RmlC-like cupins superfamily protein	2848
Average angle	3_1098513_T/G	G	downstream_gene_variant	AT3G04190	RmlC-like cupins superfamily protein	3365
Average angle	3_1098513_T/G	G	upstream_gene_variant	AT3G04160	U11/U12 small nuclear ribonucleoprotein	4165
Average angle	3_1098550_A/G	G	upstream_gene_variant	AT3G04180	RmlC-like cupins superfamily protein	128	3.53532e-07	4.87875e-07	8.16584e-07	1.65022e-06	3.9382e-06	1.06868e-05	3.14336e-05	9.52804e-05
Average angle	3_1098550_A/G	G	upstream_gene_variant	AT3G04181	hypothetical protein	275
Average angle	3_1098550_A/G	G	downstream_gene_variant	AT3G04184	hypothetical protein	1535
Average angle	3_1098550_A/G	G	downstream_gene_variant	AT3G01425	lncRNA	2230
Average angle	3_1098550_A/G	G	upstream_gene_variant	AT3G04170	RmlC-like cupins superfamily protein	2885
Average angle	3_1098550_A/G	G	downstream_gene_variant	AT3G04190	RmlC-like cupins superfamily protein	3328
Average angle	3_1098550_A/G	G	upstream_gene_variant	AT3G04160	U11/U12 small nuclear ribonucleoprotein	4202
Average angle	3_1098613_G/T	T	upstream_gene_variant	AT3G04180	RmlC-like cupins superfamily protein	191	3.53532e-07	4.87875e-07	8.16584e-07	1.65022e-06	3.9382e-06	1.06868e-05	3.14336e-05	9.52804e-05
Average angle	3_1098613_G/T	T	upstream_gene_variant	AT3G04181	hypothetical protein	212
Average angle	3_1098613_G/T	T	downstream_gene_variant	AT3G04184	hypothetical protein	1472
Average angle	3_1098613_G/T	T	downstream_gene_variant	AT3G01425	lncRNA	2167
Average angle	3_1098613_G/T	T	upstream_gene_variant	AT3G04170	RmlC-like cupins superfamily protein	2948
Average angle	3_1098613_G/T	T	downstream_gene_variant	AT3G04190	RmlC-like cupins superfamily protein	3265
Average angle	3_1098613_G/T	T	upstream_gene_variant	AT3G04160	U11/U12 small nuclear ribonucleoprotein	4265
Average angle	3_1098658_T/A	A	upstream_gene_variant	AT3G04181	hypothetical protein	167	2.18981e-07	2.86679e-07	4.59046e-07	8.97587e-07	2.10019e-06	5.66541e-06	1.67823e-05	5.18037e-05
Average angle	3_1098658_T/A	A	upstream_gene_variant	AT3G04180	RmlC-like cupins superfamily protein	236
Average angle	3_1098658_T/A	A	downstream_gene_variant	AT3G04184	hypothetical protein	1427
Average angle	3_1098658_T/A	A	downstream_gene_variant	AT3G01425	lncRNA	2122
Average angle	3_1098658_T/A	A	upstream_gene_variant	AT3G04170	RmlC-like cupins superfamily protein	2993
Average angle	3_1098658_T/A	A	downstream_gene_variant	AT3G04190	RmlC-like cupins superfamily protein	3220
Average angle	3_1098658_T/A	A	upstream_gene_variant	AT3G04160	U11/U12 small nuclear ribonucleoprotein	4310
Average angle	3_1098658_T/A	A	downstream_gene_variant	AT3G04200	RmlC-like cupins superfamily protein	4958
Average angle	3_1098796_A/T	T	upstream_gene_variant	AT3G04181	hypothetical protein	29	2.18981e-07	2.86679e-07	4.59046e-07	8.97587e-07	2.10019e-06	5.66541e-06	1.67823e-05	5.18037e-05
Average angle	3_1098796_A/T	T	upstream_gene_variant	AT3G04180	RmlC-like cupins superfamily protein	374
Average angle	3_1098796_A/T	T	downstream_gene_variant	AT3G04184	hypothetical protein	1289
Average angle	3_1098796_A/T	T	downstream_gene_variant	AT3G01425	lncRNA	1984
Average angle	3_1098796_A/T	T	downstream_gene_variant	AT3G04190	RmlC-like cupins superfamily protein	3082
Average angle	3_1098796_A/T	T	upstream_gene_variant	AT3G04170	RmlC-like cupins superfamily protein	3131
Average angle	3_1098796_A/T	T	upstream_gene_variant	AT3G04160	U11/U12 small nuclear ribonucleoprotein	4448
Average angle	3_1098796_A/T	T	downstream_gene_variant	AT3G04200	RmlC-like cupins superfamily protein	4820
Average angle	3_1098804_A/T	T	upstream_gene_variant	AT3G04181	hypothetical protein	21	2.18981e-07	2.86679e-07	4.59046e-07	8.97587e-07	2.10019e-06	5.66541e-06	1.67823e-05	5.18037e-05
Average angle	3_1098804_A/T	T	upstream_gene_variant	AT3G04180	RmlC-like cupins superfamily protein	382
Average angle	3_1098804_A/T	T	downstream_gene_variant	AT3G04184	hypothetical protein	1281
Average angle	3_1098804_A/T	T	downstream_gene_variant	AT3G01425	lncRNA	1976
Average angle	3_1098804_A/T	T	downstream_gene_variant	AT3G04190	RmlC-like cupins superfamily protein	3074
Average angle	3_1098804_A/T	T	upstream_gene_variant	AT3G04170	RmlC-like cupins superfamily protein	3139
Average angle	3_1098804_A/T	T	upstream_gene_variant	AT3G04160	U11/U12 small nuclear ribonucleoprotein	4456
Average angle	3_1098804_A/T	T	downstream_gene_variant	AT3G04200	RmlC-like cupins superfamily protein	4812
Average angle	3_1099180_A/G	G	upstream_gene_variant	AT3G04180	RmlC-like cupins superfamily protein	758	2.18981e-07	2.86679e-07	4.59046e-07	8.97587e-07	2.10019e-06	5.66541e-06	1.67823e-05	5.18037e-05
Average angle	3_1099180_A/G	G	downstream_gene_variant	AT3G04184	hypothetical protein	905
Average angle	3_1099180_A/G	G	downstream_gene_variant	AT3G01425	lncRNA	1600
Average angle	3_1099180_A/G	G	downstream_gene_variant	AT3G04190	RmlC-like cupins superfamily protein	2698
Average angle	3_1099180_A/G	G	upstream_gene_variant	AT3G04170	RmlC-like cupins superfamily protein	3515
Average angle	3_1099180_A/G	G	downstream_gene_variant	AT3G04200	RmlC-like cupins superfamily protein	4436
Average angle	3_1099180_A/G	G	upstream_gene_variant	AT3G04160	U11/U12 small nuclear ribonucleoprotein	4832
Average angle	3_1099180_A/G	G	intron_variant	AT3G04181	hypothetical protein	-
Average angle	3_1099917_T/C	C	downstream_gene_variant	AT3G04184	hypothetical protein	168	2.18981e-07	2.86679e-07	4.59046e-07	8.97587e-07	2.10019e-06	5.66541e-06	1.67823e-05	5.18037e-05
Average angle	3_1099917_T/C	C	downstream_gene_variant	AT3G04181	hypothetical protein	388
Average angle	3_1099917_T/C	C	downstream_gene_variant	AT3G01425	lncRNA	863
Average angle	3_1099917_T/C	C	upstream_gene_variant	AT3G04180	RmlC-like cupins superfamily protein	1495
Average angle	3_1099917_T/C	C	downstream_gene_variant	AT3G04190	RmlC-like cupins superfamily protein	1961
Average angle	3_1099917_T/C	C	downstream_gene_variant	AT3G04200	RmlC-like cupins superfamily protein	3699
Average angle	3_1099917_T/C	C	upstream_gene_variant	AT3G04170	RmlC-like cupins superfamily protein	4252
Average angle	3_1099944_A/G	G	downstream_gene_variant	AT3G04184	hypothetical protein	141	2.18981e-07	2.86679e-07	4.59046e-07	8.97587e-07	2.10019e-06	5.66541e-06	1.67823e-05	5.18037e-05
Average angle	3_1099944_A/G	G	downstream_gene_variant	AT3G04181	hypothetical protein	415
Average angle	3_1099944_A/G	G	downstream_gene_variant	AT3G01425	lncRNA	836
Average angle	3_1099944_A/G	G	upstream_gene_variant	AT3G04180	RmlC-like cupins superfamily protein	1522
Average angle	3_1099944_A/G	G	downstream_gene_variant	AT3G04190	RmlC-like cupins superfamily protein	1934
Average angle	3_1099944_A/G	G	downstream_gene_variant	AT3G04200	RmlC-like cupins superfamily protein	3672
Average angle	3_1099944_A/G	G	upstream_gene_variant	AT3G04170	RmlC-like cupins superfamily protein	4279
Average angle	3_1100193_A/G	G	downstream_gene_variant	AT3G01425	lncRNA	587	2.18981e-07	2.86679e-07	4.59046e-07	8.97587e-07	2.10019e-06	5.66541e-06	1.67823e-05	5.18037e-05
Average angle	3_1100193_A/G	G	downstream_gene_variant	AT3G04181	hypothetical protein	664
Average angle	3_1100193_A/G	G	downstream_gene_variant	AT3G04190	RmlC-like cupins superfamily protein	1685
Average angle	3_1100193_A/G	G	upstream_gene_variant	AT3G04180	RmlC-like cupins superfamily protein	1771
Average angle	3_1100193_A/G	G	downstream_gene_variant	AT3G04200	RmlC-like cupins superfamily protein	3423
Average angle	3_1100193_A/G	G	upstream_gene_variant	AT3G04170	RmlC-like cupins superfamily protein	4528
Average angle	3_1100193_A/G	G	synonymous_variant	AT3G04184	hypothetical protein	-
Average angle	3_14520038_G/A	A	upstream_gene_variant	AT3G42390	hypothetical protein	1571	3.40141e-05	1.2389e-05	4.66295e-06	1.90496e-06	8.88023e-07	4.93101e-07	3.35561e-07	2.8247e-07
Average angle per day	1_16369222_G/C	C	intergenic_variant	-		-	0.0101928	0.0022264	0.000364759	5.00958e-05	7.12084e-06	1.35774e-06	4.26488e-07	2.36686e-07
Average angle per day	1_16371398_A/G	G	intergenic_variant	-		-	0.0236375	0.0057465	0.00102457	0.00014609	2.00816e-05	3.41175e-06	8.9e-07	3.94004e-07
Average angle per day	1_16372362_A/C	C	intergenic_variant	-		-	0.0236375	0.0057465	0.00102457	0.00014609	2.00816e-05	3.41175e-06	8.9e-07	3.94004e-07
Average angle per day	1_16373070_A/T	T	intergenic_variant	-		-	0.0236375	0.0057465	0.00102457	0.00014609	2.00816e-05	3.41175e-06	8.9e-07	3.94004e-07
Average angle per day	1_16373109_C/A	A	intergenic_variant	-		-	0.0236375	0.0057465	0.00102457	0.00014609	2.00816e-05	3.41175e-06	8.9e-07	3.94004e-07
Average angle per day	1_16373400_T/C	C	intergenic_variant	-		-	0.0236375	0.0057465	0.00102457	0.00014609	2.00816e-05	3.41175e-06	8.9e-07	3.94004e-07
Average angle per day	1_16379142_G/A	A	intron_variant	AT1G43415	hypothetical protein	-	0.00352159	0.000712409	0.000113455	1.63728e-05	2.70127e-06	6.59145e-07	2.83105e-07	2.18726e-07
Average angle per day	3_14520038_G/A	A	upstream_gene_variant	AT3G42390	hypothetical protein	1571	2.6933e-06	1.00687e-06	5.04578e-07	4.12303e-07	6.22709e-07	1.69301e-06	6.93747e-06	3.37186e-05
Depth	1_5361333_G/A	A	upstream_gene_variant	AT1G15570	CYCLIN A2;3	532	8.57929e-05	1.11406e-05	2.29002e-06	7.16223e-07	3.13368e-07	1.76192e-07	1.1872e-07	9.0944e-08
Depth	1_5361333_G/A	A	downstream_gene_variant	AT1G15580	indole-3-acetic acid inducible 5	4179
Depth	1_5361333_G/A	A	downstream_gene_variant	AT1G05173	lncRNA	4746
Depth	1_5361551_C/A	A	upstream_gene_variant	AT1G15570	CYCLIN A2;3	314	8.57929e-05	1.11406e-05	2.29002e-06	7.16223e-07	3.13368e-07	1.76192e-07	1.1872e-07	9.0944e-08
Depth	1_5361551_C/A	A	downstream_gene_variant	AT1G15580	indole-3-acetic acid inducible 6	3961
Depth	1_5361551_C/A	A	downstream_gene_variant	AT1G05173	lncRNA	4964
Depth-width	1_10703262_T/A	A	intergenic_variant	-		-	1.54564e-07	1.28015e-07	1.31798e-07	2.13291e-07	7.81428e-07	9.27751e-06	0.000318585	0.0121744
Depth-width	5_16519083_G/A	A	downstream_gene_variant	AT5G41300	Receptor-like protein kinase-related family protein	2752	1.37277e-07	9.69379e-08	8.54568e-08	1.24164e-07	4.66178e-07	6.74057e-06	0.00015429	0.00523938
Depth-width	5_16519083_G/A	A	intron_variant	AT5G41310	P-loop nucleoside triphosphate hydrolases superfamily protein	-
Depth-width	5_18495318_A/G	G	downstream_gene_variant	AT5G45610	protein dimerization	910	9.22888e-07	4.30853e-07	2.0133e-07	1.132e-07	1.14051e-07	3.8379e-07	6.51576e-06	0.000305022
Depth-width	5_18495318_A/G	G	downstream_gene_variant	AT5G06735	lncRNA	4763
Depth-width	5_7827046_T/A	A	downstream_gene_variant	AT5G03585	lncRNA	148	3.28113e-07	3.27383e-07	4.18996e-07	8.54682e-07	3.79331e-06	4.74092e-05	0.00135528	0.0352708
Depth-width	5_7827046_T/A	A	upstream_gene_variant	AT5G23230	nicotinamidase 2	435
Depth-width	5_7827046_T/A	A	upstream_gene_variant	AT5G23250	Succinyl-CoA ligase, alpha subunit	3310
Depth-width	5_7827046_T/A	A	synonymous_variant	AT5G23240	DNAJ heat shock N-terminal domain-containing protein	-
Depth-width	5_7827115_C/T	T	downstream_gene_variant	AT5G03585	lncRNA	217	3.42602e-07	4.88478e-07	9.63621e-07	3.21013e-06	2.28263e-05	0.000379549	0.00989992	0.159712
Depth-width	5_7827115_C/T	T	upstream_gene_variant	AT5G23230	nicotinamidase 3	504
Depth-width	5_7827115_C/T	T	upstream_gene_variant	AT5G23250	Succinyl-CoA ligase, alpha subunit	3241
Depth-width	5_7827115_C/T	T	synonymous_variant	AT5G23240	DNAJ heat shock N-terminal domain-containing protein	-
Depth-width	5_7827238_G/A	A	downstream_gene_variant	AT5G03585	lncRNA	340	3.42602e-07	4.88478e-07	9.63621e-07	3.21013e-06	2.28263e-05	0.000379549	0.00989992	0.159712
Depth-width	5_7827238_G/A	A	upstream_gene_variant	AT5G23230	nicotinamidase 4	627
Depth-width	5_7827238_G/A	A	upstream_gene_variant	AT5G23250	Succinyl-CoA ligase, alpha subunit	3118
Depth-width	5_7827238_G/A	A	synonymous_variant	AT5G23240	DNAJ heat shock N-terminal domain-containing protein	-
Total length	1_22133346_A/T	T	downstream_gene_variant	AT1G08297	lncRNA	4145	2.14261e-07	0.0531791	0.053317	0.053363	0.0533861	0.0533999	0.0534091	0.0534157
Y-center	3_12209180_T/C	C	intergenic_variant	-		-	2.77109e-07	5.99138e-07	2.32044e-06	9.2683e-06	3.10738e-05	8.44556e-05	0.000190455	0.000369109
