## Supplementary Table 4 for "Uncovering natural variation in root system architecture and growth dynamics using a robotics-assisted phenomics platform"

### Sheet: Sheet1
Trait	Heritability
Average angle	0.454211
Average angle per day	0.306298
Depth to width	0.285691
Width	0.278713
Y-center	0.116584
Depth	0.109606
Length per image	0.0786777
Convexhull	0.0661828
Total Length	1.19e-05
*[1] 1001 Genomes identifier, [2] RegMap identifier, [3] Busch identifier
